# Targeting EIF4A triggers an interferon response to synergize with chemotherapy and suppress triple-negative breast cancer

**DOI:** 10.1101/2023.09.28.559973

**Authors:** Na Zhao, Elena B. Kabotyanski, Alexander B. Saltzman, Anna Malovannaya, Xueying Yuan, Lucas C. Reineke, Nadia Lieu, Yang Gao, Diego A Pedroza, Sebastian J Calderon, Alex J Smith, Clark Hamor, Kazem Safari, Sara Savage, Bing Zhang, Jianling Zhou, Luisa M. Solis, Susan G. Hilsenbeck, Cheng Fan, Charles M. Perou, Jeffrey M. Rosen

**Author notes:** Correspondence to Jeffrey Rosen.

## Abstract

Protein synthesis is frequently dysregulated in cancer and selective inhibition of mRNA translation represents an attractive cancer therapy. Here, we show that therapeutically targeting the RNA helicase eIF4A by Zotatifin, the first-in-class eIF4A inhibitor, exerts pleiotropic effects on both tumor cells and the tumor immune microenvironment in a diverse cohort of syngeneic triple-negative breast cancer (TNBC) mouse models. Zotatifin not only suppresses tumor cell proliferation but also directly repolarizes macrophages towards an M1-like phenotype and inhibits neutrophil infiltration, which sensitizes tumors to immune checkpoint blockade.

Mechanistic studies revealed that Zotatifin reprograms the tumor translational landscape, inhibits the translation of *Sox*4 and *Fgfr1*, and induces an interferon response uniformly across models. The induction of an interferon response is partially due to the inhibition of *Sox4* translation by Zotatifin. A similar induction of interferon-stimulated genes was observed in breast cancer patient biopsies following Zotatifin treatment. Surprisingly, Zotatifin significantly synergizes with carboplatin to trigger DNA damage and an even heightened interferon response resulting in T cell-dependent tumor suppression. These studies identified a vulnerability of eIF4A in TNBC, potential pharmacodynamic biomarkers for Zotatifin, and provide a rationale for new combination regimens comprising Zotatifin and chemotherapy or immunotherapy as treatments for TNBC.

**One Sentence Summary:** Targeting EIF4A sensitizes TNBC to immune therapy and chemotherapy by suppressing Sox4, inducing an interferon response, and reprograming the tumor immune microenvironment.
