## Supplementary Table 2 for "Targeting EIF4A triggers an interferon response to synergize with chemotherapy and suppress triple-negative breast cancer"

### Sheet: Table S2. GSEA_report_for_vehic
NAME	SIZE	ES	NES	NOM p-val	FDR q-val	FWER p-val	RANK AT MAX	LEADING EDGE
HALLMARK_E2F_TARGETS	177	-0.612053	-2.51273	0	0	0	1371	tags=47%, list=17%, signal=55%
HALLMARK_G2M_CHECKPOINT	157	-0.586014	-2.39695	0	0	0	1675	tags=51%, list=21%, signal=63%
HALLMARK_WNT_BETA_CATENIN_SIGNALING	19	-0.642582	-1.77298	0	0.00503111	0.016	644	tags=32%, list=8%, signal=34%
HALLMARK_NOTCH_SIGNALING	18	-0.631486	-1.70817	0.00720721	0.0100598	0.042	1101	tags=44%, list=14%, signal=51%
HALLMARK_CHOLESTEROL_HOMEOSTASIS	52	-0.492548	-1.6979	0.00342466	0.00985039	0.05	1364	tags=40%, list=17%, signal=48%
HALLMARK_TGF_BETA_SIGNALING	31	-0.499039	-1.54458	0.0241379	0.0459756	0.252	1973	tags=45%, list=24%, signal=59%
HALLMARK_MITOTIC_SPINDLE	176	-0.366122	-1.52256	0.0014556	0.0476041	0.294	1722	tags=34%, list=21%, signal=42%
HALLMARK_DNA_REPAIR	121	-0.355657	-1.39361	0.0269414	0.141083	0.707	1263	tags=24%, list=16%, signal=28%
HALLMARK_MYC_TARGETS_V1	190	-0.316205	-1.33171	0.0115274	0.203202	0.864	1376	tags=25%, list=17%, signal=29%
HALLMARK_ANDROGEN_RESPONSE	73	-0.362751	-1.30854	0.0784314	0.219935	0.907	514	tags=18%, list=6%, signal=19%
HALLMARK_ESTROGEN_RESPONSE_LATE	103	-0.339866	-1.30176	0.0545455	0.210754	0.917	1647	tags=32%, list=20%, signal=40%
HALLMARK_COAGULATION	93	-0.335987	-1.27051	0.10061	0.242322	0.957	670	tags=18%, list=8%, signal=20%
HALLMARK_ESTROGEN_RESPONSE_EARLY	92	-0.300678	-1.13394	0.229167	0.541258	0.999	1023	tags=25%, list=13%, signal=28%
HALLMARK_APICAL_SURFACE	19	-0.413062	-1.12752	0.305606	0.520137	0.999	2000	tags=42%, list=25%, signal=56%
HALLMARK_COMPLEMENT	120	-0.286132	-1.12151	0.227618	0.501272	0.999	1480	tags=23%, list=18%, signal=28%
HALLMARK_PEROXISOME	80	-0.299173	-1.10127	0.282468	0.522802	1	854	tags=18%, list=11%, signal=19%
HALLMARK_BILE_ACID_METABOLISM	61	-0.31188	-1.09972	0.299517	0.495947	1	1416	tags=23%, list=17%, signal=28%
HALLMARK_PI3K_AKT_MTOR_SIGNALING	83	-0.299255	-1.09749	0.288401	0.474124	1	2138	tags=36%, list=26%, signal=49%
HALLMARK_HEME_METABOLISM	122	-0.279707	-1.09662	0.256528	0.451399	1	1895	tags=25%, list=23%, signal=33%
HALLMARK_ANGIOGENESIS	25	-0.363612	-1.05497	0.392427	0.530732	1	1655	tags=36%, list=20%, signal=45%
HALLMARK_APICAL_JUNCTION	123	-0.25884	-1.02616	0.405104	0.579762	1	1155	tags=20%, list=14%, signal=22%
HALLMARK_UV_RESPONSE_UP	112	-0.256944	-0.998332	0.46963	0.627943	1	1084	tags=15%, list=13%, signal=17%
HALLMARK_KRAS_SIGNALING_UP	100	-0.260166	-0.991365	0.454976	0.617575	1	2188	tags=33%, list=27%, signal=45%
HALLMARK_MTORC1_SIGNALING	171	-0.238684	-0.985809	0.496329	0.606297	1	1713	tags=29%, list=21%, signal=36%
HALLMARK_MYOGENESIS	111	-0.236863	-0.921874	0.62	0.738556	1	1787	tags=29%, list=22%, signal=36%
HALLMARK_APOPTOSIS	115	-0.236224	-0.914554	0.654459	0.727659	1	1625	tags=28%, list=20%, signal=34%
HALLMARK_SPERMATOGENESIS	51	-0.260743	-0.90081	0.641694	0.733505	1	1256	tags=18%, list=15%, signal=21%
HALLMARK_P53_PATHWAY	112	-0.223741	-0.868669	0.766458	0.780015	1	1538	tags=24%, list=19%, signal=29%
HALLMARK_XENOBIOTIC_METABOLISM	135	-0.212814	-0.854935	0.759878	0.780566	1	1311	tags=19%, list=16%, signal=23%
HALLMARK_KRAS_SIGNALING_DN	50	-0.248207	-0.840626	0.737288	0.784275	1	822	tags=16%, list=10%, signal=18%
