## Supplementary Table 3 for "Targeting EIF4A triggers an interferon response to synergize with chemotherapy and suppress triple-negative breast cancer"

### Sheet: Table S3. GSEA_report_for_Zotat
NAME	SIZE	ES	NES	NOM p-val	FDR q-val	FWER p-val	RANK AT MAX	LEADING EDGE
HALLMARK_INTERFERON_GAMMA_RESPONSE	131	0.598672	2.56627	0	0	0	1432	tags=47%, list=18%, signal=57%
HALLMARK_INTERFERON_ALPHA_RESPONSE	69	0.673685	2.56469	0	0	0	1132	tags=57%, list=14%, signal=65%
HALLMARK_OXIDATIVE_PHOSPHORYLATION	177	0.532987	2.36918	0	0	0	1546	tags=42%, list=19%, signal=51%
HALLMARK_FATTY_ACID_METABOLISM	122	0.406726	1.71088	0	0.00798966	0.031	1040	tags=26%, list=13%, signal=30%
HALLMARK_EPITHELIAL_MESENCHYMAL_TRANSITION	131	0.352231	1.53106	0.00285714	0.0375825	0.168	1774	tags=41%, list=22%, signal=52%
HALLMARK_ADIPOGENESIS	158	0.327755	1.44871	0.00923077	0.0655634	0.316	1539	tags=32%, list=19%, signal=39%
HALLMARK_HYPOXIA	120	0.295916	1.24296	0.0682493	0.277345	0.859	1751	tags=33%, list=22%, signal=42%
HALLMARK_INFLAMMATORY_RESPONSE	67	0.305567	1.18105	0.151596	0.371867	0.95	1607	tags=37%, list=20%, signal=46%
HALLMARK_PROTEIN_SECRETION	84	0.287556	1.14249	0.19943	0.420733	0.976	1379	tags=29%, list=17%, signal=34%
HALLMARK_TNFA_SIGNALING_VIA_NFKB	89	0.27574	1.12473	0.213235	0.421588	0.985	1619	tags=31%, list=20%, signal=39%
HALLMARK_GLYCOLYSIS	143	0.247396	1.08908	0.225	0.480331	0.997	1025	tags=22%, list=13%, signal=24%
HALLMARK_HEDGEHOG_SIGNALING	19	0.372726	1.07631	0.348837	0.476094	0.998	490	tags=21%, list=6%, signal=22%
HALLMARK_IL2_STAT5_SIGNALING	103	0.255469	1.07159	0.298667	0.450247	0.998	1363	tags=24%, list=17%, signal=29%
HALLMARK_ALLOGRAFT_REJECTION	100	0.262511	1.07023	0.28841	0.421209	0.998	1612	tags=28%, list=20%, signal=35%
HALLMARK_MYC_TARGETS_V2	51	0.291228	1.06954	0.335878	0.394179	0.998	1506	tags=29%, list=19%, signal=36%
HALLMARK_UV_RESPONSE_DN	98	0.255457	1.05727	0.337802	0.398739	0.999	900	tags=20%, list=11%, signal=23%
HALLMARK_REACTIVE_OXYGEN_SPECIES_PATHWAY	45	0.26982	0.969921	0.523316	0.582395	1	427	tags=13%, list=5%, signal=14%
HALLMARK_IL6_JAK_STAT3_SIGNALING	35	0.287075	0.955837	0.524941	0.585145	1	1831	tags=34%, list=23%, signal=44%
HALLMARK_UNFOLDED_PROTEIN_RESPONSE	95	0.229109	0.938867	0.58457	0.59365	1	2046	tags=29%, list=25%, signal=39%
