## Supplementary Table 4 for "Targeting EIF4A triggers an interferon response to synergize with chemotherapy and suppress triple-negative breast cancer"

### Sheet: gsea_report_for_zotatifin+carbo
NAME	SIZE	ES	NES	NOM p-val	FDR q-val	FWER p-val	RANK AT MAX	LEADING EDGE
HALLMARK_INTERFERON_GAMMA_RESPONSE	146	0.743564	2.50609	0	0	0	1399	tags=53%, list=12%, signal=59%
HALLMARK_INTERFERON_ALPHA_RESPONSE	81	0.792285	2.47168	0	0	0	1395	tags=59%, list=12%, signal=67%
HALLMARK_INFLAMMATORY_RESPONSE	102	0.613083	1.97421	0	0.000314286	0.001	1391	tags=44%, list=12%, signal=50%
HALLMARK_ALLOGRAFT_REJECTION	120	0.592382	1.94669	0	0.000464881	0.002	1889	tags=43%, list=17%, signal=51%
HALLMARK_IL6_JAK_STAT3_SIGNALING	56	0.653952	1.93474	0	0.000371905	0.002	1391	tags=41%, list=12%, signal=47%
HALLMARK_COMPLEMENT	149	0.527827	1.78785	0	0.00179536	0.011	1687	tags=36%, list=15%, signal=42%
HALLMARK_EPITHELIAL_MESENCHYMAL_TRANSITION	157	0.495753	1.69064	0	0.00522987	0.039	1806	tags=44%, list=16%, signal=52%
HALLMARK_IL2_STAT5_SIGNALING	135	0.502011	1.68236	0.00137931	0.00534346	0.045	1665	tags=37%, list=15%, signal=43%
HALLMARK_APICAL_JUNCTION	146	0.449938	1.51324	0.0027933	0.0381332	0.294	2314	tags=36%, list=21%, signal=45%
HALLMARK_KRAS_SIGNALING_UP	132	0.444755	1.48157	0.00702247	0.0476905	0.389	1986	tags=31%, list=18%, signal=37%
HALLMARK_P53_PATHWAY	142	0.423863	1.43118	0.00863309	0.0711517	0.549	1386	tags=23%, list=12%, signal=25%
HALLMARK_MYOGENESIS	137	0.424638	1.41699	0.0142045	0.0754506	0.612	2310	tags=36%, list=21%, signal=44%
HALLMARK_REACTIVE_OXIGEN_SPECIES_PATHWAY	46	0.487973	1.39444	0.0581761	0.0862212	0.701	3458	tags=48%, list=31%, signal=69%
HALLMARK_APOPTOSIS	127	0.403229	1.34525	0.0367751	0.124482	0.838	1834	tags=29%, list=16%, signal=34%
HALLMARK_COAGULATION	118	0.394028	1.28952	0.0707214	0.181384	0.95	1716	tags=30%, list=15%, signal=35%
HALLMARK_XENOBIOTIC_METABOLISM	145	0.377878	1.28266	0.0617111	0.179522	0.954	2274	tags=28%, list=20%, signal=35%
HALLMARK_ANGIOGENESIS	28	0.470938	1.20452	0.210614	0.295876	0.995	871	tags=29%, list=8%, signal=31%
HALLMARK_TNFA_SIGNALING_VIA_NFKB	127	0.36263	1.2042	0.157971	0.280258	0.995	2195	tags=32%, list=19%, signal=40%
HALLMARK_UV_RESPONSE_DN	116	0.341824	1.1094	0.255507	0.473038	1	2526	tags=34%, list=22%, signal=44%
HALLMARK_MITOTIC_SPINDLE	194	0.29375	1.02338	0.408719	0.687156	1	3565	tags=42%, list=32%, signal=61%
HALLMARK_FATTY_ACID_METABOLISM	132	0.278678	0.936086	0.614184	0.928638	1	932	tags=8%, list=8%, signal=8%
HALLMARK_UV_RESPONSE_UP	127	0.278719	0.919526	0.637298	0.938649	1	2997	tags=33%, list=27%, signal=45%
HALLMARK_ESTROGEN_RESPONSE_EARLY	137	0.272334	0.915451	0.638081	0.909274	1	1038	tags=12%, list=9%, signal=13%
HALLMARK_PROTEIN_SECRETION	92	0.285598	0.910614	0.661631	0.884684	1	3904	tags=46%, list=35%, signal=69%
HALLMARK_HYPOXIA	148	0.254328	0.856611	0.783309	0.993886	1	2195	tags=27%, list=19%, signal=33%
HALLMARK_ESTROGEN_RESPONSE_LATE	138	0.251712	0.841166	0.806497	0.992555	1	2123	tags=23%, list=19%, signal=28%
HALLMARK_GLYCOLYSIS	167	0.241379	0.838861	0.820084	0.960882	1	2132	tags=19%, list=19%, signal=23%
HALLMARK_TGF_BETA_SIGNALING	42	0.266709	0.754762	0.865931	1	1	4109	tags=45%, list=36%, signal=71%
HALLMARK_PI3K_AKT_MTOR_SIGNALING	87	0.230955	0.721125	0.94774	1	1	3259	tags=34%, list=29%, signal=48%
HALLMARK_G2M_CHECKPOINT	183	0.202392	0.700336	0.986014	1	1	2294	tags=20%, list=20%, signal=24%
HALLMARK_E2F_TARGETS	192	0.192395	0.676765	0.995957	1	1	2294	tags=16%, list=20%, signal=19%
HALLMARK_DNA_REPAIR	140	0.140345	0.470054	1	1	1	1956	tags=9%, list=17%, signal=11%
HALLMARK_OXIDATIVE_PHOSPHORYLATION	185	0.0857839	0.299014	1	1	1	3994	tags=27%, list=35%, signal=41%
