## Supplementary Table 5 for "Targeting EIF4A triggers an interferon response to synergize with chemotherapy and suppress triple-negative breast cancer"

### Sheet: gsea_report_for_zotatifin+carbo
NAME	SIZE	ES	NES	NOM p-val	FDR q-val	FWER p-val	RANK AT MAX	LEADING EDGE
HALLMARK_INTERFERON_ALPHA_RESPONSE	81	0.681512	2.59582	0	0	0	2046	tags=70%, list=18%, signal=85%
HALLMARK_INTERFERON_GAMMA_RESPONSE	146	0.581385	2.42016	0	0	0	1608	tags=51%, list=14%, signal=59%
HALLMARK_INFLAMMATORY_RESPONSE	102	0.482208	1.8791	0	0.00352418	0.009	1445	tags=38%, list=13%, signal=43%
HALLMARK_OXIDATIVE_PHOSPHORYLATION	185	0.424267	1.82631	0	0.00352268	0.012	4397	tags=62%, list=39%, signal=99%
HALLMARK_PROTEIN_SECRETION	92	0.389128	1.523	0.00643087	0.0452791	0.179	3445	tags=47%, list=31%, signal=67%
HALLMARK_IL6_JAK_STAT3_SIGNALING	56	0.410266	1.45414	0.0309859	0.064668	0.293	2340	tags=43%, list=21%, signal=54%
HALLMARK_ALLOGRAFT_REJECTION	120	0.335665	1.3223	0.0533808	0.15705	0.618	1398	tags=28%, list=12%, signal=32%
HALLMARK_P53_PATHWAY	142	0.289469	1.20732	0.0971223	0.29796	0.883	2862	tags=35%, list=25%, signal=46%
HALLMARK_EPITHELIAL_MESENCHYMAL_TRANSITION	157	0.278935	1.17507	0.120438	0.326681	0.928	1890	tags=33%, list=17%, signal=39%
HALLMARK_TNFA_SIGNALING_VIA_NFKB	127	0.288838	1.16239	0.177936	0.31935	0.947	2044	tags=32%, list=18%, signal=39%
HALLMARK_REACTIVE_OXIGEN_SPECIES_PATHWAY	46	0.336744	1.15352	0.233871	0.305306	0.952	2562	tags=41%, list=23%, signal=53%
HALLMARK_GLYCOLYSIS	167	0.267949	1.14422	0.189516	0.295145	0.958	2194	tags=29%, list=19%, signal=36%
HALLMARK_HYPOXIA	148	0.256766	1.06442	0.334586	0.436105	0.992	1449	tags=27%, list=13%, signal=31%
HALLMARK_PANCREAS_BETA_CELLS	12	0.416213	1.01626	0.4329	0.529455	0.999	132	tags=8%, list=1%, signal=8%
HALLMARK_IL2_STAT5_SIGNALING	135	0.242958	1.00218	0.456446	0.531623	1	1595	tags=26%, list=14%, signal=30%
HALLMARK_MTORC1_SIGNALING	178	0.199667	0.838467	0.891304	0.920276	1	2586	tags=26%, list=23%, signal=34%
HALLMARK_UV_RESPONSE_UP	127	0.175035	0.720153	0.976271	1	1	3062	tags=30%, list=27%, signal=41%
HALLMARK_MITOTIC_SPINDLE	194	0.139064	0.598412	1	0.992053	1	3106	tags=28%, list=28%, signal=38%
