## Supplementary Table 6 for "Targeting EIF4A triggers an interferon response to synergize with chemotherapy and suppress triple-negative breast cancer"

### Sheet: Primer
Supplementary Table 6. Sequences of qPCR primers
Primer name	Sequence (5' -> 3')
qPCR-mmu-Actb-F	TACCACCATGTACCCAGGCA
qPCR-mmu-Actb-R	CTCAGGAGGAGCAATGATCTTGAT
qPCR-mmu-Gapdh-F	AACTTTGGCATTGTGGAAGG
qPCR-mmu-Gapdh-R	CACATTGGGGGTAGGAACAC
qPCR-mmu-Fgfr1-F	TAATACCACCGACAAGGAAATGG
qPCR-mmu-Fgfr1-R	TGATGGGAGAGTCCGATAGAGT
qPCR-mmu-Ccnd1-F	GCGTACCCTGACACCAATCTC
qPCR-mmu-Ccnd1-R	CTCCTCTTCGCACTTCTGCTC
qPCR-mmu-Ddx58-F	CCACCTACATCCTCAGCTACATGA
qPCR-mmu-Ddx58-R	TGGGCCCTTGTTGTTCTTCT
qPCR-mmu-Ifih1-F	AGACACAAGTTTGGCAGAAGG
qPCR-mmu-Ifih1-R	GGCCACTTCCATTTGGTAAGG
qPCR-mmu-Tlr3-F	AAAATCCTTGCGTTGCGAAGT
qPCR-mmu-Tlr3-R	TGTTCAAGAGGAGGGCGAATAA
qPCR-mmu-Isg15-F	GGTGTCCGTGACTAACTCCAT
qPCR-mmu-Isg15-R	TGGAAAGGGTAAGACCGTCCT
qPCR-mmu-Oas1a-F	GCCTGATCCCAGAATCTATGC
qPCR-mmu-Oas1a-R	GAGCAACTCTAGGGCGTACTG
qPCR-mmu-Oas3-F	TCTGGGGTCGCTAAACATCAC
qPCR-mmu-Oas3-R	GATGACGAGTTCGACATCGGT
qPCR-mmu-Oasl1-F	CAGGAGCTGTACGGCTTCC
qPCR-mmu-Oasl1-R	CCTACCTTGAGTACCTTGAGCAC
qPCR-mmu-Ifit1-F	CTGAGATGTCACTTCACATGGAA
qPCR-mmu-Ifit1-R	GTGCATCCCCAATGGGTTCT
qPCR-mmu-Ifit2-F	AGTACAACGAGTAAGGAGTCACT
qPCR-mmu-Ifit2-R	AGGCCAGTATGTTGCACATGG
qPCR-mmu-Ifit3-F	TCAGGCTTACGTTGACAAGGT
qPCR-mmu-Ifit3-R	CACACTTTAGGCGTGTCCATC
qPCR-mmu-Ifit3b-F	AGTGAGGTCAACCGGGAATCT
qPCR-mmu-Ifit3b-R	TCTAGGTGCTTTATGTAGGCCA
qPCR-mmu-Sox4-F	GACAGCGACAAGATTCCGTTC
qPCR-mmu-Sox4-R	GTTGCCCGACTTCACCTTC
qPCR-mmu-Ifna (all genes)-F	TCTGATGCAGCAGGTGGG
qPCR-mmu-Ifna (all genes)-R	AGGGCTCTCCAGACTTCTGCTCTG
qPCR-mmu-Ifnb1-F	GCACTGGGTGGAATGAGACT
qPCR-mmu-Ifnb1-R	AGTGGAGAGCAGTTGAGGACA
qPCR-Fluc-F	ACACCCGAGGGGGATGATAA
qPCR-Fluc-R	GGTCCTCTGACACATAATTCGCC
qPCR-hsa-ACTB-F	GCGAGAAGATGACCCAGATC
qPCR-hsa-ACTB-R	CCAGTGGTACGGCCAGAGG
qPCR-hsa-FGFR1-F	GGCTACAAGGTCCGTTATGCC
qPCR-hsa-FGFR1-R	GATGCTGCCGTACTCATTCTC
qPCR-hsa-SOX4-F	GACCTGCTCGACCTGAACC
qPCR-hsa-SOX4-R	CCGGGCTCGAAGTTAAAATCC
qPCR-hsa-DDX58-F	TGTGCTCCTACAGGTTGTGGA
qPCR-hsa-DDX58-R	CACTGGGATCTGATTCGCAAAA
qPCR-hsa-IFIH1-F	GCCCGCTACATGAACCCTG
qPCR-hsa-IFIH1-R	CAGCAATCCGGTTTCTGTCTT
qPCR-hsa-TLR3-F	CAAACACAAGCATTCGGAATCTG
qPCR-hsa-TLR3-R	AAGGAATCGTTACCAACCACATT
qPCR-hsa-ISG15-F	CGCAGATCACCCAGAAGATCG
qPCR-hsa-ISG15-R	TTCGTCGCATTTGTCCACCA
qPCR-hsa-OAS1-F	TGTCCAAGGTGGTAAAGGGTG
qPCR-hsa-OAS1-R	CCGGCGATTTAACTGATCCTG
qPCR-hsa-OAS3-F	TCTGAGACTCACGTTTCCTGA
qPCR-hsa-OAS3-R	CACTGTTGAGGAGGGTAGAGTA
qPCR-hsa-OASL-F	CCATTGTGCCTGCCTACAGAG
qPCR-hsa-OASL-R	CTTCAGCTTAGTTGGCCGATG
qPCR-hsa-IFIT1-F	GCGCTGGGTATGCGATCTC
qPCR-hsa-IFIT1-R	CAGCCTGCCTTAGGGGAAG
qPCR-hsa-IFIT2-F	GACACGGTTAAAGTGTGGAGG
qPCR-hsa-IFIT2-R	TCCAGACGGTAGCTTGCTATT
qPCR-hsa-IFIT3-F	AGAAAAGGTGACCTAGACAAAGC
qPCR-hsa-IFIT3-R	CCTTGTAGCAGCACCCAATCT
qPCR-hsa-18S-F	CTACCACATCCAAGGAAGCA
qPCR-hsa-18S-R	TTTTTCGTCACTACCTCCCCG
